# AOPTK: Open-Source Software for AI-Assisted Toxicological Literature Analysis

**DOI:** 10.64898/2026.10.29.761316

**Authors:** Robin Durník, Lola Bajard, Luděk Bláha, Pavel Babica, Iva Sovadinová, Helge Hecht

## Abstract

**Motivation:** Toxicologists today face a challenge: although vast amounts of data describing how chemicals affect human health are available across scientific publications and regulatory reports, much of this information remains underutilized because extracting and interpreting evidence across thousands of studies is impractical to perform manually. Recent advances in artificial intelligence (AI), particularly in large language models (LLMs), provide new opportunities to automate toxicological literature analysis.

**Results:** Herein, we present the Adverse Outcome Pathway Toolkit (AOPTK), an open-source Python package for AI-enhanced analysis of toxicological and biomedical literature. AOPTK supports (i) automated literature retrieval from databases such as PubMed Central and Europe PMC, (ii) direct processing of full-text articles in PDF format, and (iii) LLM-assisted analysis tools to identify chemicals and extract their relationships to biological effects under user-defined conditions. We demonstrate its utilities through a case-study identifying potential non-genotoxic carcinogens based on their ability to inhibit gap junction intercellular communication (GJIC). The LLM-enhanced analysis achieves 81% agreement with an expert-curated inhibitor list and 95% accuracy in predicting inhibition versus no inhibition when analysing the same subset of 86 publications. Automated retrieval and analysis of 1 124 publications from PubMed Central further demonstrated the feasibility of applying AOPTK to large-scale literature analyses.

**Availability:** The package is developed open source on GitHub, disseminated through PyPI and Bioconda and releases are archived on Zenodo. Individual tools are available in the Galaxy platform for accessible data analysis with user-friendly, findable, accessible, interoperable, and reusable (FAIR) and end-to-end workflows provided via WorkflowHub. The tools are available on usegalaxy.eu and usegalaxy.cz and are developed open source on GitHub.
