## Supplementary material for "AOPTK: Open-Source Software for AI-Assisted Toxicological Literature Analysis": Table S4

### Sheet: list_of_publications
Pulukuri, S.; Sitaramayya, A. Retinaldehyde, a potent inhibitor of gap junctional intercellular communication. Cell Commun. Adhes. 2004, 11, 25–33, doi:10.1080/15419060490471784.
Babica, P.; Zurabian, R.; Kumar, E.R.; Chopra, R.; Mianecki, M.J.; Park, J.-S.; Jasa, L.; Trosko, J.E.; Upham, B.L. Methoxychlor and vinclozolin induce rapid changes in intercellular and intracellular signaling in liver progenitor cells. Toxicol. Sci. 2016, 153, 174–185, doi:10.1093/toxsci/kfw114.
Kuslikis, B.I.; Trosko, J.E.; Braselton, W.E.J. Mutagenicity and effect on gap-junctional intercellular communication of 4,4’-methylenebis(2-chloroaniline) and its oxidized metabolites. Mutagenesis 1991, 6, 19–24, doi:10.1093/mutage/6.1.19.
Kang, N.J.; Lee, K.M.; Kim, J.H.; Lee, B.K.; Kwon, J.Y.; Lee, K.W.; Lee, H.J. Inhibition of gap junctional intercellular communication by the green tea polyphenol (-)-epigallocatechin gallate in normal rat liver epithelial cells. J. Agric. Food Chem. 2008, 56, 10422–10427, doi:10.1021/jf801981w.
Upham, B.L.; Rummel, A.M.; Carbone, J.M.; Trosko, J.E.; Ouyang, Y.; Crawford, R.B.; Kaminski, N.E. Cannabinoids inhibit gap junctional intercellular communication and activate ERK in a rat liver epithelial cell line. Int. J. cancer 2003, 104, 12–18, doi:10.1002/ijc.10899.
Upham, B.L.; Boddy, B.; Xing, X.S.; Trosko, J.E.; Masten, S.J. Non-genotoxic effects of selected pesticides and their disinfection by-products on gap junctional intercellular communication. OZONE-SCIENCE Eng. 1997, 19, 351–369, doi:10.1080/01919519708547298.
Kang, K.S.; Kang, B.C.; Lee, B.J.; Che, J.H.; Li, G.X.; Trosko, J.E.; Lee, Y.S. Preventive effect of epicatechin and ginsenoside Rb(2) on the inhibition of gap junctional intercellular communication by TPA and H(2)O(2). Cancer Lett. 2000, 152, 97–106, doi:10.1016/s0304-3835(99)00438-3.
Abdelmohsen, K.; Stuhlmann, D.; Daubrawa, F.; Klotz, L.-O.L.-O.L.-O. Dicumarol is a potent reversible inhibitor of gap junctional intercellular communication. Arch. Biochem. Biophys. 2005, 434, 241–247, doi:10.1016/j.abb.2004.11.002.
Sovadinova, I.; Babica, P.; Boke, H.; Kumar, E.; Wilke, A.; Park, J.-S.; Trosko, J.E.; Upham, B.L.; Raza, F.A.; Rehman, S.U.; et al. Phosphatidylcholine Specific PLC-Induced Dysregulation of Gap Junctions, a Robust Cellular Response to Environmental Toxicants, and Prevention by Resveratrol in a Rat Liver Cell Model. PLoS One 2015, 10, e0124454, doi:10.1371/journal.pone.0137599.
Fransson, R.; Nicotera, P.; Wärngård, L.; Ahlborg, U.G. Changes in cytosolic CA2+ are not involved in DDT-induced loss of gap junctional communication in WB-F344 cells. Cell Biol. Toxicol. 1990, 6, 235–244, doi:10.1007/BF00249596.
Hii, C.S.; Ferrante, A.; Schmidt, S.; Rathjen, D.A.; Robinson, B.S.; Poulos, A.; Murray, A.W. Inhibition of gap junctional communication by polyunsaturated fatty acids in WB cells: evidence that connexin 43 is not hyperphosphorylated. Carcinogenesis 1995, 16, 1505–1511, doi:10.1093/carcin/16.7.1505.
Lee, K.M.; Kwon, J.Y.; Lee, K.W.; Lee, H.J. Ascorbic acid 6-palmitate suppresses gap-junctional intercellular communication through phosphorylation of connexin 43 via activation of the MEK-ERK pathway. Mutat. Res. Mol. Mech. Mutagen. 2009, 660, 51–56, doi:10.1016/j.mrfmmm.2008.10.012.
Upham, B.L.; Deocampo, N.D.; Wurl, B.; Trosko, J.E. Inhibition of gap junctional intercellular communication by perfluorinated fatty acids is dependent on the chain length of the fluorinated tail. Int. J. CANCER 1998, 78, 491–495, doi:10.1002/(SICI)1097-0215(19981109)78:4<491::AID-IJC16>3.0.CO;2-9.
Hakulinen, P.; Rintala, E.; Mäki-Paakkanen, J.; Komulainen, H. Altered expression of connexin43 in the inhibition of gap junctional intercellular communication by chlorohydroxyfuranones in WB-F344 rat liver epithelial cells. Toxicol. Appl. Pharmacol. 2006, 212, 146–155, doi:10.1016/j.taap.2005.07.013.
Flodström, S.; Warngård, L.; Hemming, H.; Ahlborg, U.G. Chlorobenzilate-induced effects on enzyme-altered foci in rat liver and intercellular communication in rat liver WB-F344 epithelial cells. Cancer Lett. 1988, 43, 161–166, doi:10.1016/0304-3835(88)90165-6.
Sai, K.; Upham, B.L.; Kang, K.S.; Hasegawa, R.; Inoue, T.; Trosko, J.E. Inhibitory effect of pentachlorophenol on gap junctional intercellular communication in rat liver epithelial cells in vitro. Cancer Lett. 1998, 130, 9–17, doi:10.1016/s0304-3835(98)00082-2.
Kim, J.H.; Kang, N.J.; Lee, B.K.; Lee, K.W.; Lee, H.J. Gallic acid, a metabolite of the antioxidant propyl gallate, inhibits gap junctional intercellular communication via phosphorylation of connexin 43 and extracellular-signal-regulated kinase1/2 in rat liver epithelial cells. Mutat. Res. 2008, 638, 175–183, doi:10.1016/j.mrfmmm.2007.10.005.
Forejtníková, H.; Lunerová, K.; Kubínová, R.; Jankovská, D.; Marek, R.; Kares, R.; Suchý, V.; Vondrácek, J.; Machala, M. Chemoprotective and toxic potentials of synthetic and natural chalcones and dihydrochalcones in vitro. Toxicology 2005, 208, 81–93, doi:10.1016/j.tox.2004.11.011.
Nishikawa, A.; Sai, K.; Okazaki, K.; Son, H.-Y.; Kanki, K.; Nakajima, M.; Kinae, N.; Nohmi, T.; Trosko, J.E.; Inoue, T.; et al. MX, a by-product of water chlorination, lacks in vivo genotoxicity in gpt delta mice but inhibits gap junctional intercellular communication in rat WB cells. Environ. Mol. Mutagen. 2006, 47, 48–55, doi:10.1002/em.20167.
Hsiao, P.-J.; Jao, J.-C.; Tsai, J.-L.; Chang, W.-T.; Jeng, K.-S.; Kuo, K.-K. Inorganic arsenic trioxide induces gap junction loss in association with the downregulation of connexin43 and E-cadherin in rat hepatic “stem-like” cells. Kaohsiung J. Med. Sci. 2014, 30, 57–67, doi:10.1016/j.kjms.2013.10.002.
Hill, C.S.; Oh, S.Y.; Schmidt, S.A.; Clark, K.J.; Murray, A.W. Lysophosphatidic acid inhibits gap-junctional communication and stimulates phosphorylation of connexin-43 in WB cells: possible involvement of the mitogen-activated protein kinase cascade. Biochem. J. 1994, 303 ( Pt 2, 475–479, doi:10.1042/bj3030475.
Jeong, S.H.; Cho, M.H.; Cho, J.H.; Jeon, S.H.; Cho, M.H.; Cho, J.H.; Jeong, S.H.; Cho, M.H.; Cho, J.H.; Jeon, S.H.; et al. Effects of cadmium on gap junctional intercellular communication in WB-F344 rat liver epithelial cells. Hum. Exp. Toxicol. 2001, 20, 577–583, doi:10.1191/096032701718620855.
Masten, S.J.; Tian, M.; Upham, B.L.; Trosko, J.E. Effect of selected pesticides and their ozonation by-products on gap junctional intercellular communication using rat liver epithelial cell lines. Chemosphere 2001, 44, 457–465, doi:10.1016/s0045-6535(00)00296-4.
Alpatova, A.L.; Shan, W.; Babica, P.; Upham, B.L.; Rogensues, A.R.; Masten, S.J.; Drown, E.; Mohanty, A.K.; Alocilja, E.C.; Tarabara, V. V Single-walled carbon nanotubes dispersed in aqueous media via non-covalent functionalization: effect of dispersant on the stability, cytotoxicity, and epigenetic toxicity of nanotube suspensions. Water Res. 2010, 44, 505–520, doi:10.1016/j.watres.2009.09.042.
Upham, B.L.; Guzvić, M.; Scott, J.; Carbone, J.M.; Blaha, L.; Coe, C.; Li, L.L.; Rummel, A.M.; Trosko, J.E. Inhibition of gap junctional intercellular communication and activation of mitogen-activated protein kinase by tumor-promoting organic peroxides and protection by resveratrol. Nutr. Cancer 2007, 57, 38–47, doi:10.1080/01635580701268188.
Flodström, S.; Hemming, H.; Wärngård, L.; Ahlborg, U.G. Promotion of altered hepatic foci development in rat liver, cytochrome P450 enzyme induction and inhibition of cell-cell communication by DDT and some structurally related organohalogen pesticides. Carcinogenesis 1990, 11, 1413–1417, doi:10.1093/carcin/11.8.1413.
Babica, P.; Čtveráčková, L.; Lenčešová, Z.; Trosko, J.E.; Upham, B.L. Chemopreventive Agents Attenuate Rapid Inhibition of Gap Junctional Intercellular Communication Induced by Environmental Toxicants. Nutr. Cancer 2016, 68, 827–837, doi:10.1080/01635581.2016.1180409.
Nielsen, M.; Ruch, R.J.; Vang, O. Resveratrol reverses tumor-promoter-induced inhibition of gap-junctional intercellular communication. Biochem. Biophys. Res. Commun. 2000, 275, 804–809, doi:10.1006/bbrc.2000.3378.
Matesic, D.F.; Abifadel, D.N.; Garcia, E.L.; Jann, M.W. Effect of thioridazine on gap junction intercellular communication in connexin 43-expressing cells. Cell Biol. Toxicol. 2006, 22, 257–268, doi:10.1007/s10565-006-0047-7.
Horvath, A.; Upham, B.L.; Ganev, V.; Trosko, J.E. Determination of the epigenetic effects of ochratoxin in a human kidney and a rat liver epithelial cell line. Toxicon 2002, 40, 273–282, doi:10.1016/s0041-0101(01)00219-7.
Lee, C.-H.; Chen, I.-H.; Lee, C.-R.; Chi, C.-H.; Tsai, M.-C.; Tsai, J.-L.; Lin, H.-F. Inhibition of gap junctional Intercellular communication in WB-F344 rat liver epithelial cells by triphenyltin chloride through MAPK and PI3-kinase pathways. J. Occup. Med. Toxicol. 2010, 5, 17, doi:10.1186/1745-6673-5-17.
Sharov, V.S.; Briviba, K.; Sies, H. Peroxynitrite diminishes gap junctional communication: protection by selenite supplementation. IUBMB Life 1999, 48, 379–384, doi:10.1080/713803538.
Lee, B.K.; Chung, M.-Y.; Lee, K.W. Benzo[a]pyrene-7,8-diol-9,10-epoxide inhibits gap junction intercellular communication via phosphorylation of tumor progression locus 2 in WB-F344 rat liver epithelial cells. Mol. Carcinog. 2015, 54, 351–358, doi:10.1002/mc.22103.
Upham, B.L.; Weis, L.M.; Rummel, A.M.; Masten, S.J.; Trosko, J.E. The effects of anthracene and methylated anthracenes on gap junctional intercellular communication in rat liver epithelial cells. Fundam. Appl. Toxicol. 1996, 34, 260–264, doi:10.1006/faat.1996.0195.
Upham, B.L.; Weis, L.M.; Trosko, J.E. Modulated gap junctional intercellular communication as a biomarker of PAH epigenetic toxicity: structure-function relationship. Environ. Health Perspect. 1998, 106 Suppl, 975–981, doi:10.1289/ehp.98106s4975.
Upham, B.L.; Blaha, L.; Babica, P.; Park, J.-S.; Sovadinova, I.; Pudrith, C.; Rummel, A.M.; Weis, L.M.; Sai, K.; Tithof, P.K.; et al. Tumor promoting properties of a cigarette smoke prevalent polycyclic aromatic hydrocarbon as indicated by the inhibition of gap junctional intercellular communication via phosphatidylcholine-specific phospholipase C. Cancer Sci. 2008, 99, 696–705, doi:10.1111/j.134…
Weis, L.M.; Rummel, A.M.; Masten, S.J.; Trosko, J.E.; Upham, B.L. Bay or baylike regions of polycyclic aromatic hydrocarbons were potent inhibitors of gap junctional intercellular communication. Environ. Health Perspect. 1998, 106, 17–22, doi:10.1289/ehp.9810617.
Rummel, A.M.; Trosko, J.E.; Wilson, M.R.; Upham, B.L. Polycyclic aromatic hydrocarbons with bay-like regions inhibited gap junctional intercellular communication and stimulated MAPK activity. Toxicol. Sci. 1999, 49, 232–240, doi:10.1093/toxsci/49.2.232.
Bláha, L.; Kapplová, P.; Vondráček, J.; Upham, B.; Machala, M.; Vondrácek, J.; Upham, B.; Machala, M.; Vondráček, J.; Upham, B.; et al. Inhibition of gap-junctional intercellular communication by environmentally occuring polycyclic aromatic hydrocarbons. Toxicol. Sci. 2002, 65, 43–51, doi:10.1093/toxsci/65.1.43.
Marvanová, S.; Vondrácek, J.; Penccíková, K.; Trilecová, L.; Krcmárr, P.; Topinka, J.; Nováková, Z.; Milcová, A.; Machala, M. Toxic effects of methylated benz[a]anthracenes in liver cells. Chem. Res. Toxicol. 2008, 21, 503–512, doi:10.1021/tx700305x.
Upham, B.L.; Masten, S.J.; Lockwood, B.R.; Trosko, J.E. Nongenotoxic effects of polycyclic aromatic hydrocarbons and their oxygenation by-products on the intercellular communication of rat liver epithelial cells. Fundam. Appl. Toxicol. 1994, 23, 470–475, doi:10.1006/faat.1994.1129.
Svihálková-Sindlerová, L.; Machala, M.; Pencíková, K.; Marvanová, S.; Neca, J.; Topinka, J.; Sevastyanova, O.; Kozubík, A.; Vondrácek, J.; Švihálková-Šindlerová, L.; et al. Dibenzanthracenes and benzochrysenes elicit both genotoxic and nongenotoxic events in rat liver “stem-like” cells. Toxicology 2007, 232, 147–159, doi:10.1016/j.tox.2006.12.024.
Kabátková, M.; Svobodová, J.; Pěnčíková, K.; Mohatad, D.S.; Šmerdová, L.; Kozubík, A.; Machala, M.; Vondráček, J.; Kabatkova, M.; Svobodova, J.; et al. Interactive effects of inflammatory cytokine and abundant low-molecular-weight PAHs on inhibition of gap junctional intercellular communication, disruption of cell proliferation control, and the AhR-dependent transcription. Toxicol. Lett. 2015, 23…
Novakova, K.; Blaha, L.; Babica, P. Tumor promoting effects of cyanobacterial extracts are potentiated by anthropogenic contaminants - Evidence from in vitro study. Chemosphere 2012, 89, 30–37, doi:10.1016/j.chemosphere.2012.04.008.
Luster-Teasley, S.L.; Ganey, P.E.; DiOrio, M.; Ward, J.S. 3rd; Maleczka, R.E.J.; Trosko, J.E.; Masten, S.J. Effect of byproducts from the ozonation of pyrene: biphenyl-2,2’,6,6’-tetracarbaldehyde and biphenyl-2,2’,6,6’-tetracarboxylic acid on gap junction intercellular communication and neutrophil function. Environ. Toxicol. Chem. 2005, 24, 733–740, doi:10.1897/04-679.1.
Herner, H.A.; Trosko, J.E.; Masten, S.J. The epigenetic toxicity of pyrene and related ozonation byproducts containing an aldehyde functional group. Environ. Sci. Technol. 2001, 35, 3576–3583, doi:10.1021/es0106117.
Machala, M.; Svihálková-Sindlerová, L.; Pencíková, K.; Krcmár, P.; Topinka, J.; Milcová, A.; Nováková, Z.; Kozubík, A.; Vondrácek, J. Effects of methylated chrysenes on AhR-dependent and -independent toxic events in rat liver epithelial cells. Toxicology 2008, 247, 93–101, doi:10.1016/j.tox.2008.02.008.
Vondrácek, J.; Chramostová, K.; Plísková, M.; Bláha, L.; Brack, W.; Kozubík, A.; Machala, M.; Vondracek, J.; Chramostova, K.; Pliskova, M.; et al. Induction of aryl hydrocarbon receptor-mediated and estrogen receptor-mediated activities, and modulation of cell proliferation by dinaphthofurans. Environ. Toxicol. Chem. 2004, 23, 2214–2220, doi:10.1897/03-620.
Vondráček, J.; Švihálková-Šindlerová, L.; Pěnčíková, K.; Krčmář, P.; Andrysík, Z.; Chramostová, K.; Marvanová, S.; Valovičová, Z.; Kozubík, A.; Gábelová, A.; et al. 7H-Dibenzo[c,g]carbazole and 5,9-dimethyldibenzo[c,g]carbazole exert multiple toxic events contributing to tumor promotion in rat liver epithelial “stem-like” cells. Mutat. Res. - Fundam. Mol. Mech. Mutagen. 2006, 596, 43–56, doi:10.1…
Evans, M.G.; Trosko, J.E. Concentration/response effect of 2,2’, 4,4’, 5,5’-hexabromobiphenyl on cell-cell communication in vitro: assessment by fluorescence redistribution after photobleaching (“FRAP”). Cell Biol. Toxicol. 1988, 4, 163–171, doi:10.1007/BF00119243.
Machala, M.; Bláha, L.; Vondráček, J.; Trosko, J.E.; Scott, J.; Upham, B.L. Inhibition of gap junctional intercellular communication by noncoplanar polychlorinated biphenyls: Inhibitory potencies and screening for potential mode(s) of action. Toxicol. Sci. 2003, 76, 102–111, doi:10.1093/toxsci/kfg209.
Hamers, T.; Kamstra, J.H.; Cenijn, P.H.; Pencikova, K.; Palkova, L.; Simeckova, P.; Vondracek, J.; Andersson, P.L.; Stenberg, M.; Machala, M. In Vitro Toxicity Profiling of Ultrapure Non-Dioxin-like Polychlorinated Biphenyl Congeners and Their Relative Toxic Contribution to PCB Mixtures in Humans. Toxicol. Sci. 2011, 121, 88–100, doi:10.1093/toxsci/kfr043.
Simecková, P.; Vondrácek, J.; Andrysík, Z.; Zatloukalová, J.; Krcmár, P.; Kozubík, A.; Machala, M. The 2,2’,4,4’,5,5’-hexachlorobiphenyl-enhanced degradation of connexin 43 involves both proteasomal and lysosomal activities. Toxicol. Sci. 2009, 107, 9–18, doi:10.1093/toxsci/kfn202.
Machala, M.; Bláha, L.; Lehmler, H.-J.; Plísková, M.; Májková, Z.; Kapplová, P.; Sovadinová, I.; Vondrácek, J.; Malmberg, T.; Robertson, L.W. Toxicity of hydroxylated and quinoid PCB metabolites: inhibition of gap junctional intercellular communication and activation of aryl hydrocarbon and estrogen receptors in hepatic and mammary cells. Chem. Res. Toxicol. 2004, 17, 340–347, doi:10.1021/tx03003…
Satoh, A.Y.; Trosko, J.E.; Masten, S.J. Epigenetic toxicity of hydroxylated biphenyls and hydroxylated polychlorinated biphenyls on normal rat liver epithelial cells. Environ. Sci. Technol. 2003, 37, 2727–2733, doi:10.1021/es021041t.
Andrysik, Z.; Prochazkova, J.; Kabatkova, M.; Umannova, L.; Simeckova, P.; Kohoutek, J.J.J.J.J.J.; Kozubik, A.; Machala, M.; Vondracek, J.; Andrysík, Z.; et al. Aryl hydrocarbon receptor-mediated disruption of contact inhibition is associated with connexin43 downregulation and inhibition of gap junctional intercellular communication. Arch. Toxicol. 2013, 87, 491–503, doi:10.1007/s00204-012-0963-7.
Upham, B.L.; Trosko, J.E. A paradigm shift in the understanding of oxidative stress and its implications to exposure of low-level ionizing radiation. Acta Med. Nagasaki. 2005, 50, 63–68.
Oh, S.-Y.Y.; Schmidt, S.A.; Murray, A.W. Epidermal growth factor inhibits Gap junctional communication and stimulates serine-phosphorylation of connexin43 in WB cells by a protein kinase c-independent mechanism. Cell Commun. Adhes. 1993, 1, 143–149, doi:10.3109/15419069309095690.
Upham, B.L.; Kang, K.S.; Cho, H.Y.; Trosko, J.E. Hydrogen peroxide inhibits gap junctional intercellular communication in glutathione sufficient but not glutathione deficient cells. Carcinogenesis 1997, 18, 37–42, doi:10.1093/carcin/18.1.37.
Hasler, C.M.; Frick, M.A.; Bennink, M.R.; Trosko, J.E. TPA-induced inhibition of gap junctional intercellular communication is not mediated through free radicals. Toxicol. Appl. Pharmacol. 1990, 103, 389–398, doi:10.1016/0041-008x(90)90312-i.
Kim, Y.-J.; Seo, S.G.; Choi, K.; Kim, J.E.; Kang, H.; Chung, M.-Y.; Lee, K.W.; Lee, H.J. Recovery Effect of Onion Peel Extract against H2O2-Induced Inhibition of Gap-Junctional Intercellular Communication is Mediated through Quercetin. J. Food Sci. 2014, 79, H1011–H1017, doi:10.1111/1750-3841.12440.
Kim, J.-S.; Ha, T.-Y.; Ahn, J.; Kim, H.-K.; Kim, S. Pterostilbene from Vitis coignetiae protect H2O2-induced inhibition of gap junctional intercellular communication in rat liver cell line. Food Chem. Toxicol. an Int. J. Publ. Br. Ind. Biol. Res. Assoc. 2009, 47, 404–409, doi:10.1016/j.fct.2008.11.038.
Lee, S.J.; Lee, K.W.; Lee, H.J. Abies nephrolepis leaf phenolics prevent the inhibition of gap junction intercellular communication by hydrogen peroxide in rat liver epithelial cells. Biofactors 2004, 21, 357–360, doi:10.1002/biof.552210168.
Hwang, J.-W.; Park, J.-S.; Jo, E.-H.; Kim, S.-J.; Yoon, B.-S.; Kim, S.-H.; Lee, Y.-S.; Kang, K.-S. Chinese cabbage extracts and sulforaphane can protect H2O2-induced inhibition of gap junctional intercellular communication through the inactivation of ERK1/2 and p38 MAP kinases. J. Agric. Food Chem. 2005, 53, 8205–8210, doi:10.1021/jf051747h.
Hwang, J.-W.; Jung, J.-W.; Lee, Y.-S.; Kang, K.-S. Indole-3-Carbinol Prevents H2O2-Induced Inhibition of Gap Junctional Intercellular Communication by Inactivation of PKB/Akt. J. Vet. Med. Sci. 2008, 70, 1057–1063, doi:10.1292/jvms.70.1057.
Kim, J.H.; Choi, S.H.; Kim, J.; Lee, B.K.; Lee, K.W.; Lee, H.J. Differential regulation of the hydrogen-peroxide-induced inhibition of gap-junction intercellular communication by resveratrol and butylated hydroxyanisole. Mutat. Res. 2009, 671, 40–44, doi:10.1016/j.mrfmmm.2009.08.011.
Lee, D.E.; Shin, B.J.; Hur, H.J.; Kim, J.H.; Kim, J.; Kang, N.J.; Kim, D.O.; Lee, C.Y.; Lee, K.W.; Lee, H.J. Quercetin, the active phenolic component in kiwifruit, prevents hydrogen peroxide-induced inhibition of gap-junction intercellular communication. Br. J. Nutr. 2010, 104, 164–170, doi:10.1017/S0007114510000346.
Kim, J.H.; Lee, B.K.; Lee, K.W.; Lee, H.J. Resveratrol counteracts gallic acid-induced down-regulation of gap-junction intercellular communication. J. Nutr. Biochem. 2009, 20, 149–154, doi:10.1016/j.jnutbio.2008.01.008.
Jung, J.-W.; Cho, S.-D.; Ahn, N.-S.; Yang, S.-R.; Park, J.-S.; Jo, E.-H.; Hwang, J.-W.; Aruoma, O.I.; Lee, Y.-S.; Kang, K.-S. Effects of the histone deacetylases inhibitors sodium butyrate and trichostatin A on the inhibition of gap junctional intercellular communication by H2O2- and 12-O-tetradecanoylphorbol-13-acetate in rat liver epithelial cells. Cancer Lett. 2006, 241, 301–308, doi:10.1016/j…
Lee, K.W.; Hur, H.J.; Lee, H.J.; Lee, C.Y.; Ki, W.L.; Haeng, J.H.; Hyong, J.L.; Chang, Y.L.; Lee, K.W.; Hur, H.J.; et al. Antiproliferative effects of dietary phenolic substances and hydrogen peroxide. J. Agric. Food Chem. 2005, 53, 1990–1995, doi:10.1021/jf0486040.
Ki, W.L.; Hwang, E.-S.E.-S.; Nam, J.K.; Kyoung, H.K.; Hyong, J.L.; Lee, K.W.; Hwang, E.-S.E.-S.; Kang, N.J.; Kim, K.H.; Lee, H.J.; et al. Extraction and chromatographic separation of anticarcinogenic fractions from cacao bean husk. BioFactors 2005, 23, 141–150, doi:10.1002/biof.5520230303.
Kim, J.-S.; Lee, W.-M.; Rhee, H.C.; Kim, S. Red paprika (Capsicum annuum L.) and its main carotenoids, capsanthin and β-carotene, prevent hydrogen peroxide-induced inhibition of gap-junction intercellular communication. Chem. Biol. Interact. 2016, 254, 146–155, doi:10.1016/j.cbi.2016.05.004.
Cho, J.-H.; Cho, S.-D.; Hu, H.; Kim, S.-H.; Lee, S.K.; Lee, Y.-S.; Kang, K.-S. The roles of ERK1/2 and p38 MAP kinases in the preventive mechanisms of mushroom Phellinus linteus against the inhibition of gap junctional intercellular communication by hydrogen peroxide. Carcinogenesis 2002, 23, 1163–1169, doi:10.1093/carcin/23.7.1163.
Hu, W.; Jones, P.D.; Upham, B.L.; Trosko, J.E.; Lau, C.; Giesy, J.P. Inhibition of gap junctional intercellular communication by perfluorinated compounds in rat liver and dolphin kidney epithelial cell lines in vitro and Sprague-Dawley rats in vivo. Toxicol. Sci. 2002, 68, 429–436, doi:10.1093/toxsci/68.2.429.
Upham, B.L.; Park, J.-S.; Babica, P.; Sovadinova, I.; Rummel, A.M.; Trosko, J.E.; Hirose, A.; Hasegawa, R.; Kanno, J.; Sai, K. Structure-activity-dependent regulation of cell communication by perfluorinated fatty acids using in vivo and in vitro model systems. Environ. Health Perspect. 2009, 117, 545–551, doi:10.1289/ehp.11728.
Madhukar, B. V; de Feijter-Rupp, H.L.; Trosko, J.E. Pulse treatment with the tumor promoter TPA delays the onset of desensitization response and prolongs the inhibitory effect on gap junctional intercellular communication of a rat liver epithelial cell line WB F-344. Cancer Lett. 1996, 106, 117–123, doi:10.1016/0304-3835(96)04315-7.
Sun, H.; Liu, G.-T. Chemopreventive effect of bicyclol on malignant transformation of WB-F344 rat liver epithelial cells and its effect on related signal transduction in vitro. Cancer Lett. 2006, 236, 239–249, doi:10.1016/j.canlet.2005.05.019.
Kang, K.S.; Yun, J.W.; Yoon, B.; Lim, Y.K.; Lee, Y.S. Preventive effect of germanium dioxide on the inhibition of gap junctional intercellular communication by TPA. Cancer Lett. 2001, 166, 147–153, doi:10.1016/s0304-3835(01)00446-3.
Sun, H.; Liu, G. Chemopreventive effect of dimethyl dicarboxylate biphenyl on malignant transformation of WB-F344 rat liver epithelial cells. Acta Pharmacol. Sin. 2005, 26, 1339–1344, doi:10.1111/j.1745-7254.2005.00208.x.
Oh, S.Y.; Madhukar, B. V; Trosko, J.E. Inhibition of gap junctional blockage by palmitoyl carnitine and TMB-8 in a rat liver epithelial cell line. Carcinogenesis 1988, 9, 135–139, doi:10.1093/carcin/9.1.135.
Park, J.-R.; Park, J.-S.; Jo, E.-H.; Hwang, J.-W.; Kim, S.-J.; Ra, J.-C.; Aruoma, O.I.; Lee, Y.-S.; Kang, K.-S. Reversal of the TPA-induced inhibition of gap junctional intercellular communication by Chaga mushroom (Inonotus obliquus) extracts: effects on MAP kinases. Biofactors 2006, 27, 147–155, doi:10.1002/biof.5520270113.
Prochazka, L.; Turanek, J.; Tesarik, R.; Knotigova, P.; Polaskova, P.; Andrysik, Z.; Kozubik, A.; Zak, F.; Sova, P.; Neuzil, J.; et al. Apoptosis and inhibition of gap-junctional intercellular communication induced by LA-12, a novel hydrophobic platinum(IV) complex. Arch. Biochem. Biophys. 2007, 462, 54–61, doi:10.1016/j.abb.2007.03.021.
Čtveráčková, L.; Jančula, D.; Raška, J.; Babica, P.; Sovadinová, I. Structure-Dependent Effects of Phthalates on Intercellular and Intracellular Communication in Liver Oval Cells. Int. J. Mol. Sci. 2020, 21, doi:10.3390/ijms21176069.
Ye, Y.-X.; Bombick, D.; Hirst, K.; Zhang, G.; Chang, C.-C.; Trosko, J.E.; Akera, T. The modulation of gap junctional communication by Gossypol in various mammalian cell lines in vitro. Toxicol. Sci. 1990, 14, 817–832, doi:10.1093/toxsci/14.4.817.
Suzuki, J.; Na, H.K.; Upham, B.L.; Chang, C.C.; Trosko, J.E. lambda-Carrageenan-induced inhibition of gap-junctional intercellular communication in rat liver epithelial cells. Nutr. CANCER-AN Int. J. 2000, 36, 122–128, doi:10.1207/S15327914NC3601_16.
Upham, B.L.; Koski, T.R.; Rummel, A.M.; Wilson, M.R.; Horvath, A.; Trosko, J.E. Differential roles of 2, 6, and 8 carbon ceramides on the modulation of gap junctional communication and apoptosis during carcinogenesis. Cancer Lett. 2003, 191, 27–34, doi:10.1016/s0304-3835(02)00620-1.
