## Supplementary material for "AOPTK: Open-Source Software for AI-Assisted Toxicological Literature Analysis": Table S6

### Sheet: Sheet1
heading	inhibition	inhibition IDs	no inhibition	no inhibition IDs
sodium fluoride	1	PMC10296274
carbenoxolone	51	PMC12044044;PMC9611528;PMC10022310;PMC13118607;PMC8048581;PMC11380445;PMC7817771;PMC7963477;PMC8287643;PMC9367940;PMC10291868;PMC10795391;PMC12476075;PMC9450890;PMC10253678;PMC13159055;PMC7453496;PMC11599053;PMC8021110;PMC8775396;PMC12112054;PMC7601615;PMC9716748;PMC7659730;PMC9065434;PMC11944459;PMC8008186;PMC11242593;PMC9682086;PMC10598858;PMC7217949;PMC7866863;PMC9024645;PMC9820922;PMC9426420;…
gap 27	5	PMC7335536;PMC9747781;PMC8306600;PMC12691144;PMC13019501	1	PMC11775451
phenolic diarylether cvb2-61			1	PMC9611528
diarylheptanoid cvb4-57			1	PMC9611528
cid 91691126	1	PMC10936204	4	PMC6975083;PMC12333910;PMC12691144;PMC10726613
mefloquine	10	PMC11634880;PMC11733139;PMC13159055;PMC11599053;PMC8775396;PMC12608926;PMC7415899;PMC9682086;PMC9024645;PMC11687724
mefloquine hydrochloride	2	PMC11634880;PMC7524550
vascular endothelial growth factor	1	PMC11870265
anisomycin	1	PMC11870265
sb-202190			1	PMC11870265
anthra(1,9-cd)pyrazol-6(2h)-one			1	PMC11870265
u0126			1	PMC11870265
ginsenoside rg1			1	PMC13118607
amyloid beta-peptide	1	PMC13118607
lipopolysaccharide	2	PMC13118607;PMC6975083
glycyrrhizin	2	PMC8287643	1	PMC8048581
1-octanol	6	PMC8347185;PMC7663298;PMC11836331;PMC13323428;PMC7601615;PMC12918903
h-trp-arg-gln-ala-ala-phe-val-asp-ser-tyr-oh			1	PMC8347185
bisphenol a	1	PMC9368835
ethanol	1	PMC12561246
glycyrrhetinic acid	7	PMC8287643;PMC9102543;PMC12696950;PMC8773336;PMC11687724	1	PMC10813623
isoflurane	1	PMC9627365
18‑α‑glycyrrhetinic acid	1	PMC10037507
tonabersat	5	PMC10942024;PMC13212068;PMC11900469;PMC9820922;PMC11887680
hexachlorocyclohexane	1	PMC7515575
astressin 2b			1	PMC12478151
h-val-cys-tyr-asp-lys-ser-phe-pro-ile-ser-his-val-arg-oh	1	PMC11055623
meclofenamic acid	7	PMC13212068;PMC12139195;PMC12112054;PMC7601615;PMC11887680;PMC11214328;PMC6989113
cesium methanesulfonate			1	PMC7524550
dimethyl sulfoxide			1	PMC7524550
2-((2,6-dimethylphenyl)amino)-n,n,n-triethyl-2-oxoethanaminium			1	PMC7524550
2-aminoethoxy-diphenyl-borate	1	PMC8507301
calcium cation	3	PMC8658047;PMC13257637;PMC7404200
sodium acetate	1	PMC8658047
ionomycin	4	PMC8658047;PMC7663298;PMC7014422;PMC11432632
arachidonic acid	3	PMC8658047;PMC7014422;PMC11432632
acetylcholine	1	PMC8658047
ioxynil octanoate	2	PMC8782911;PMC8389699
beta-d-glucose	1	PMC8943126
beta-1,3-glucan	1	PMC8943126
2-deoxyglucose			1	PMC8943126
carbenoxolone disodium	3	PMC9747781;PMC10779090;PMC9655608
oleamide	2	PMC10253678;PMC8219957
chlorpromazine	1	PMC12139195
putrescine	1	PMC13031650
spermidine	1	PMC13031650
spermine	1	PMC13031650	2	PMC8770812;PMC8073386
calcium	4	PMC7663298;PMC7014422;PMC10598858;PMC11432632
gadolinium	1	PMC7663298
calcimycin	3	PMC7663298;PMC7014422;PMC11432632
flufenamic acid	2	PMC7663298;PMC9682086
linoleic acid	1	PMC13254691	1	PMC7663298
calmidazolium chloride			1	PMC7663298
dizocilpine			1	PMC8139480
dextrorphan			1	PMC8139480
forskolin			1	PMC8139480
nitric oxide	2	PMC8139480;PMC9219736
nobiletin	1	PMC9102543
lycopene			1	PMC9571524
bisphenol s			1	PMC9896735
human chorionic gonadotropin	1	PMC12238014
6-chloro-2-oxo-n-[(1s,5r)-8-[[1-(4,4,4-trifluorobutyl)piperidin-4-yl]methylsulfonyl]-8-azabicyclo[3.2.1]octan-3-yl]-1,3-dihydroindole-5-carboxamide			1	PMC12238014
luteinizing hormone	1	PMC12704752
n-(3-chlorophenyl)-6,7-dimethoxy-4-quinazolinamine			1	PMC12704752
ximelegatran	1	PMC7072953
18alpha-glycyrrhetinic acid 18a-glycyrrhetinic acid glycyrrhetin (2s,4as,6as,6br,12as)-10-hydroxy-2,4a,6a,6b,9,9,12a-heptamethyl-13-oxo-3,4,5,6,6a,7,8,8a,10,11,12,14b-dodecahydro-1h-picene-2-carboxylic acid	3	PMC8307863;PMC7884636;PMC9455024
tat-gap19			3	PMC9101419;PMC11167948;PMC10726613
sotrastaurin			1	PMC10214552
propofol	2	PMC7453496;PMC10304740
5-(4-phenoxybutoxy) isoquinoline	1	PMC8648063
n-cyclohexyl-1,3-propanediamine	1	PMC8770812
2-aminoethoxydiphenyl borate	4	PMC11952499;PMC10863161;PMC8409421;PMC11687724
carbachol	1	PMC11952499
gap19‑tat			1	PMC12333910
quinine	6	PMC8775396;PMC8865165;PMC8217616;PMC11214328;PMC9659366;PMC11687724
heptanol	3	PMC10879714;PMC12112054;PMC10304740
uranium	1	PMC11274140
uranyl nitrate	1	PMC11274140
uo2(no3)2·6h2o	1	PMC11274140
uo22+	1	PMC11274140
lanthanum			1	PMC12229670
18alpha-glycyrrhetinic acid	2	PMC7601615;PMC10120740
gamma-aminobutyric acid	1	PMC8773336
gamma-aminobutyric acid type a	1	PMC8773336
nmda	1	PMC8773336
wnt family member 3a			1	PMC10766994
ammonium glycyrrhizate glycyrrhizic acid ammonium salt (2s,3s,4s,5r,6r)-6-[(2r,3r,4s,5s,6s)-2-[[(3s,4ar,6ar,6bs,8as,11s,12ar,14ar,14bs)-11-carboxy-4,4,6a,6b,8a,11,14b-heptamethyl-14-oxo-2,3,4a,5,6,7,8,9,10,12,12a,14a-dodecahydro-1h-picen-3-yl]oxy]-6-carboxy-4,5-dihydroxyoxan-3-yl]oxy-3,4,5-trihydroxyoxane-2-carboxylic acid;azane 6-[2-[[(6ar,6bs,8as,11s,14bs)-11-carboxy-4,4,6a,6b,8a,11,14b-heptame…			1	PMC7659730
8-hydroxyquinoline derivative			1	PMC8282246
auxin	1	PMC11708922
d-glucose	3	PMC11895893;PMC7049751;PMC9640763	2	PMC12608926
2-(2-amino-3-methoxyphenyl)-4h-1-benzopyran-4-one			1	PMC7049751
cytochalasin b	1	PMC11242593
18β-glycyrrhetinic acid	1	PMC11242593
37,43gap27	1	PMC11818546
azane;dichloroplatinum	1	PMC12316035
endothelin 1 human, porcine endothelin 1 h-cys(1)-ser-cys(2)-ser-ser-leu-met-asp-lys-glu-cys(2)-val-tyr-d-phe-cys(1)-his-leu-asp-ile-ile-trp-oh endothelin	1	PMC12419800
endothelin 3	1	PMC12419800
polyunsaturated fatty acids	1	PMC13254691
omega‑6 fatty acids	1	PMC13254691
gamma-linolenic acid			1	PMC13254691
carbon dioxide	3	PMC7014422;PMC11432632;PMC7404200
caffeine	1	PMC7014422
calmidazolium			2	PMC7014422;PMC7404200
acetate	1	PMC7014422
na+-acetate	1	PMC7014422
h-ser-phe-leu-leu-arg-oh	1	PMC8865165
phorbol 12-myristate 13-acetate	1	PMC9455024
1-chloro-4-(2,2,2-trichloro-1-(4-chlorophenyl)ethyl)benzene	1	PMC9455024
probenecid			1	PMC9682086
4-(hydroxymethyl)quinoline	1	PMC9682086
(+)-boldine			2	PMC10136059;PMC10467274
boldine hydrochloride			2	PMC10136059;PMC10467274
2,2-dimethyl-propionic acid 3-(2-chloro-6-methylaminopurin-9-yl)-2-(2,2-dimethyl-propionyloxymethyl)-propyl ester			1	PMC12317542
fasudil			1	PMC9456118
bapta			1	PMC11432632
hydrogen cation	1	PMC11432632
gap27 peptide	1	PMC12966805
5'-atp	1	PMC13070886
meclofenolate	1	PMC9820922
quercetin			1	PMC9185776
hydrogen peroxide	1	PMC9185776
genistein	1	PMC9426420
18β‑glycyrrhetinic acid	1	PMC12866692
trifluoperazine	1	PMC7404200
1,2-bis(o-aminophenoxy) ethane-n,n,n1,n1-tetraacetic acid			1	PMC7404200
alpha-connexin carboxyl-terminal peptide			1	PMC8222509
dopamine	1	PMC9219736
albumin	1	PMC10334651
18-alpha glycyrrhetinic acid	1	PMC10813623
ouabain			1	PMC12190584
marinobufagenin			1	PMC12190584
carbenoxolone sodium	1	PMC13294455
anandamide	1	PMC8219957
silicon dioxide nanoparticles	1	PMC7206702
amorphous silicon dioxide	1	PMC7206702
silica	1	PMC7206702
silicon	1	PMC7206702
tetrodotoxin			1	PMC8217616
kaempferol			1	PMC9392350
plasminogen activator inhibitor-1	1	PMC10092047
(+-)-5-hydroxytryptophan	1	PMC10968683
lipid hydroperoxide	1	PMC11381611
camp	1	PMC11381611
(r)-2-(4-chlorophenyl)-2-oxo-1-phenylethyl quinoline-2-carboxylate			1	PMC9659366
fatty acids	1	PMC11687724
long-chain alcohols	1	PMC11687724
verteporfin	1	PMC12274096
sucrose	1	PMC8698406
phosphate buffered saline			1	PMC8698406
gap26 peptide	1	PMC10304740
rhosin hydrochloride			1	PMC10304740
meclofenamate sodium	1	PMC11774492
follicle stimulating hormone			1	PMC12487330
alpha-kainic acid	1	PMC12909659
short-chain chlorinated paraffins	1	PMC13001077
n,n-dimethylarginine	1	PMC6962312
